# In vivo kinetics of protein degradation by individual proteasomes

**DOI:** 10.64898/2026.01.19.700426

**Authors:** Maximilian F. Madern, David Haselbach, Marvin E. Tanenbaum

## Abstract

Protein degradation by the proteasome is central to cellular homeostasis and has been studied extensively using biochemical and structural studies. Despite an in-depth understanding of core proteolytic activity, it has remained largely unresolved how individual proteasomes process substrates inside living cells where many substrate types and co-factors exist. Here, we establish a live-cell single-molecule imaging approach that enables direct visualization and quantification of protein degradation by individual proteasomes. Using this approach, we find that substrate identity, folding and protein-protein interaction have a surprisingly modest impact on processing efficiency, whereas the mode of substrate engagement greatly impacts substrate processing; degradation initiated from protein termini typically proceeds rapidly and with high processivity, whereas internal engagement constitutes a distinct processing mode that exhibits poor processivity and a specific requirement for the AAA+ family ATPase p97/VCP. Furthermore, degradation initiated from opposite termini proceeds with asymmetric rates in a sequence-dependent manner, demonstrating that directionality is an important feature of proteasomal processing *in vivo*. Notably, poly-glutamine substrates associated with neurodegenerative disease are efficiently degraded from one terminus but resist degradation when engaged from the opposite terminus, highlighting the importance of substrate engagement mode. Together, our results show that different modes of substrate engagement lead to different proteasomal processing outcomes *in vivo* and revise the prevailing view of the proteasome as a uniform degradation machine.
