## Supplementary Table S1 for "In vivo kinetics of protein degradation by individual proteasomes"

### Sheet: Experimental Details
	Supplementary Table 1 - Experimental Details
	Fig.	panel	Description	color of dataset (if relevant)	repeats	datapoints	units of datapoints	for comparison, the same data is plotted in Figure
	1	f	Mock	black	2	11 traces (4 and 7 traces per repeat)	individual traces
			Marizomib	red	2	16 traces (8 and 8 traces per repeat)	individual traces
		g	Proteasome	violet	3	60 traces (17-25 traces per repeat)	individual traces
		h	Degradation rate	violet	2	137 traces from 24 cells	individual cells
		j	SunTag	violet	3	60 traces (17-25 traces per repeat)	individual traces	1g
			mNeonGreen	violet-red	3	34 traces (11-12) traces per repeat	individual traces
		l	Proteasome processivity	black	5	170 traces (30-46 traces per repeat)	individual traces	2g, 2j, 3e
		o	Proteasome pausing	red	4	113 traces (11-57 traces per repeat)	Fraction
	2	b	Control	grey	3	44 traces (11-17 traces per repeat)	independent experiments
			Unstructured region	light purple	3	46 traces (14-17 traces per repeat)	independent experiments
			SNAP-tag	dark purple	3	44 traces (10-17 traces per repeat)	independent experiments
		d	Control	black	3	11 traces (1-9 traces per repeat)	individual traces
			DHFR	light blue	2	10 traces (4-6 traces per repeat)	individual traces
			DHFR + MTX	dark blue	2	9 traces (4-5 traces per repeat)	individual traces
		e	Control	black	3	24 traces (7-9 traces per repeat)	individual traces
			DHFR	light blue	3	61 traces (14-24 traces per repeat)	individual traces
			DHFR + MTX	dark blue	3	61 traces (17-22 traces per repeat)	individual traces
		f	DHFR	light blue	3	61 traces (14-24 traces per repeat)	individual traces
			DHFR + MTX	dark blue	3	61 traces (17-22 traces per repeat)	individual traces
		g	Control	black	5	170 traces (30-46 traces per repeat)	independent experiments	1l, 2j, 3e
			DHFR	light blue	3	61 traces (14-24 traces per repeat)	independent experiments
			DHFR + MTX	dark blue	3	61 traces (17-22 traces per repeat)	independent experiments
		i	Control	gray	3	122 traces (39-42 traces per repeat)	independent experiments
			90xQ	red	3	168 traces (52-63 traces per repeat)	independent experiments
			50xG/A	pink	3	136 traces (31-55 traces per repeat)	independent experiments
		j	Control	gray	5	170 traces (30-46 traces per repeat)	independent experiments	1l, 2g, 3e
			90xQ	red	3	168 traces (52-63 traces per repeat)	independent experiments
			50xG/A	pink	3	136 traces (31-55 traces per repeat)	independent experiments
	3	c	Control	gray	3	130 traces (42-46 traces per repeat)	independent experiments	3i, ED 2h
			MZB	red	3	37 traces (11-15 traces per repeat)	independent experiments	ED 2d
		d	C->N	blue	3	79 traces (18-31 traces per repeat)	independent experiments
			N->C	red	3	62 traces (18-23 traces per repeat)	independent experiments	ED 4b
		e	C->N	blue	5	170 traces (30-46 traces per repeat)	independent experiments	1l, 2g, 2j
			N->C	red	3	62 traces (18-23 traces per repeat)	independent experiments	ED 4c
		f	C->N (90xQ)	blue	3	168 traces (52-63 traces per repeat)	independent experiments
			N->C (60xQ)	red	3	15 traces (4-7 traces per repeat)	independent experiments
			N->C (90xQ)	red	3	13 traces (4-5 traces per repeat)	independent experiments
		g	C->N (SNAP-tag)	blue	3	44 traces (10-17 traces per repeat)	independent experiments
			N->C (SNAP-tag)	red	3	71 traces (20-28 traces per repeat)	independent experiments
		h	Control	blue	3	136 traces (38-55 traces per repeat)	independent experiments	ED 1d
			Control + 90xQ	red	3	138 traces (42-55 traces per repeat)	independent experiments
		i	Control	gray	3	130 traces (42-46 traces per repeat)	independent experiments	3c, D 2h
			Control + 60xQ	red	3	111 traces (32-42 traces per repeat)	independent experiments
			Control + 90xQ	red	3	58 traces (13-28 traces per repeat)	independent experiments	ED 2h
	4	e	1st increase versus 2nd increase	blue	3	36 traces (11-13 traces per repeat)	individual traces
		h	before MZB versus after MZB	blue	3	13 traces (4-5 traces per repeat)	individual traces
	5	a	No drug control	gray	3	63 traces (15-25 traces per repeat)	independent experiments
			i+CB5083	blue	3	95 traces (27-39 traces per repeat)	independent experiments
		b	No drug control	gray	3	63 traces (15-25 tracesper repeat)	independent experiments
			i+CB5083	blue	3	95 traces (27-39 traces per repeat)	independent experiments
		f	No drug control	gray	6	167 traces (15-45 traces per repeat)	independent experiments
			i+CB5083	blue	3	95 traces (27-39 traces per repeat)	independent experiments
		j	No drug control	black	3	10 fields of view (2-4 per repeat)	individual traces
			i+ dTagv-1	red	3	8 fields of view (2-3 per repeat)	individual traces	ED 5b
			i+ dTagv-1 + CB5083	blue	2	7 fields of view (3-4 per repeat)	individual traces	ED 5b
		l	No insert control	black	3	10 fields of view (3-4 per repeat)	individual traces
			2x(Leu)5	red	2	8 fields of view (4 per repeat)	individual traces
			2x(Leu)5 + CB5083	blue	2	8 fields of view (4 per repeat)	individual traces
		m	N->C assay	red	2	41 traces (18-23 traces per repeat)	independent experiments
			C->N assay	red	2	55 traces (21-34 traces per repeat)	independent experiments
			dTAG assay (5nM dTAGv-1)	red	2	44 traces (17-27 traces per repeat)	independent experiments
		n	SERP size relative to fragmentation	red	2	23 traces (11-12 traces per repeat)	individual traces
	ED 1	b	let-7a WT	black	3	126 traces (37-51 traces per repeat)	independent experiments
			let-7a mut	green	3	90 traces (26-36 traces per repeat)	independent experiments
		c	# of ribosomes	blue	2	124 traces (49-75 traces per repeat)	independent experiments
		d	Control	gray	3	136 traces (38-55 traces per repeat)	independent experiments	3h
			i+MG132	gray	3	54 traces (16-19 traces per repeat)	independent experiments
		e	Degradation rate	blue	4	113 traces (11-57 traces per repeat)	individual traces
		f	Signal increase	green	2	137 traces from 24 cells	individual cells
		g	Ribosome elongation rate	green	3	100 traces (29-43 traces per repeat)	independent experiments
	ED 2	c	Control	black	3	130 traces (42-46 traces per repeat)	independent experiments	ED 4a
			i+MZB	violet	3	37 traces (11-15 traces per repeat)	independent experiments
		f	N->C	red	3	22 traces (4-10 per repeat)	independent experiments
			C->N	blue	3	58 traces (16-26 per repeat)	independent experiments
		g	Control	gray	3	130 traces (42-46 traces per repeat)	individual traces	3c, 3i
			i+90xQ	red	3	58 traces (13-28 traces per repeat)	independent experiments	3i
			i+unstructured region (90aa)	red	2	66 traces (25-41 traces per repeat)	independent experiments
	ED 3	b	Ribosome number	blue	1	36 traces	individual traces
		d	Average spot intensity	black	3	9 traces (2-4 traces per repeat)	individual traces
		e	Slope	blue	3	21 traces (7 traces per repeat)	individual traces
	ED4	a	Control	black	3	130 traces (42-46 traces per repeat)	independent experiments	ED 2d
			i+CB5083	cyan	2	70 traces (26-44 traces per repeat)	independent experiments
		b	Control	black	3	62 traces (18-23 traces per repeat)	independent experiments	3d
			i+CB5083	cyan	2	36 traces (12-24 traces per repeat)	independent experiments
		c	Control	black	3	62 traces (18-23 traces per repeat)	independent experiments	3e
			i+CB5083	cyan	2	36 traces (12-24 traces per repeat)	independent experiments
	ED5	b	no insert	purple	3	8 fields of view (2-3 per repeat)	individual traces	5j
			no insert (+CB5083)	cyan	2	7 fields of view (3-4 per repeat)	individual traces	5j
			60 aa unstructured region	blue	2	7 fields of view (3-4 per repeat)	individual traces
			120 aa unstructured region	blue	2	6 fields of view (2-4 per repeat)	individual traces
			180 aa unstructured region	blue	2	8 fields of view (4 per repeat)	individual traces
		c	no drug control	purple	2	7 field of view (3-4 per repeat)	individual traces
			500 pM dTAGv-1	cyan	2	6 fields of view (3 per repeat)	individual traces
			5nM dTAGv-1	blue	2	7 fields of view (3-4 per repeat)	individual traces
			50nM dTAGv-1	blue	2	6 fields of view (3 per repeat)	individual traces
			500nM dTAGv-1	blue	2	6 fields of view (3 per repeat)	individual traces
		f	0 fragments	blue	2	22 traces (11 traces per repeat)	independent experiments
			1 fragment	blue	2	22 traces (11 traces per repeat)	independent experiments
			2 fragments	blue	2	22 traces (11 traces per repeat)	independent experiments
		g	Degradation rate	red	2	40 traces (14-26 traces per repeat)	individual traces

### Sheet: Plasmid Sequences
Supplementary Table 1 - Plasmid sequences
Description	Type of decay	backbone	upstream homology to backbone (20 nt)	downstream homology backbone (20 nt)	Sequence details	Sequence	Figure
socRNA encoding 5xSunTag–1xALFA-tag–1xlet7a	C-to-N degradation	Addgene # 231602	cgggaccgatccagcctccg	ggactagtaacttgtttatt	The provided sequence covers the linear precursor RNA, from transcription start site to polyadenylation site.	cgggaccgatccagcctccggACTCTAGCGTTTAAAGGTTCAGTCACAATTCACAGATAGccaccatggTCACGCGTACTGtcgacgggccgcactcgccggtcccaagcccggataaaatgggagggggcgggaaaccgcctaaccataccgagtgcggccgcAGGACCATGCTCCGGATCTGGCTCCAGACTGGAGGAGGAACTGAGACGGAGACTGACAGAACCTGGAGGCGGCGGCAGCACTGGCGAAGAGCTGCTGAGCAAGAACTACCATCTGGAAAATGAGGTAGCACGCCTGAAAAAGGGAAGCGGCTCCGGCGAGGAGCTGCTGTCCAAGAACTATCATCTGGAAAACGAGGTAGCAAGGCTGAAGAAGGGCAGCGGCTCCGGAGAGGAA…	1d-h, 1j-o, 2b, 2d-g, 2i-j, 3d-e, 3h, 5a-f, ED 1b, ED 1d-g, ED 1j, ED 2e-f, ED 4d
socRNA encoding 5xSunTag–1xALFA-tag–1xlet7a mut	No decay	Addgene # 231602	cgggaccgatccagcctccg	ggactagtaacttgtttatt	The provided sequence covers the linear precursor RNA, from transcription start site to polyadenylation site.	cgggaccgatccagcctccggACTCTAGCGTTTAAAGGTTCAGTCACAATTCACAGATAGccaccatggTCACGCGTACTGtcgacgggccgcactcgccggtcccaagcccggataaaatgggagggggcgggaaaccgcctaaccataccgagtgcggccgcAGGACCATGCTCCGGATCTGGCTCCAGACTGGAGGAGGAACTGAGACGGAGACTGACAGAACCTGGAGGCGGCGGCAGCACTGGCGAAGAGCTGCTGAGCAAGAACTACCATCTGGAAAATGAGGTAGCACGCCTGAAAAAGGGAAGCGGCTCCGGCGAGGAGCTGCTGTCCAAGAACTATCATCTGGAAAACGAGGTAGCAAGGCTGAAGAAGGGCAGCGGCTCCGGAGAGGAA…	ED 1b
socRNA encoding 5xSunTag–1xALFA-tag	No decay	Addgene # 231602	cgggaccgatccagcctccg	ggactagtaacttgtttatt	The provided sequence covers the linear precursor RNA, from transcription start site to polyadenylation site.	cgggaccgatccagcctccggACTCTAGCGTTTAAAGGTTCAGTCACAATTCACAGATAGccaccatggTCACGCGTACTGtcgacgggccgcactcgccggtcccaagcccggataaaatgggagggggcgggaaaccgcctaaccataccgagtgcggccgcAGGACCATGCTCCGGATCTGGCTCCAGACTGGAGGAGGAACTGAGACGGAGACTGACAGAACCTGGAGGCGGCGGCAGCACTGGCGAAGAGCTGCTGAGCAAGAACTACCATCTGGAAAATGAGGTAGCACGCCTGAAAAAGGGAAGCGGCTCCGGCGAGGAGCTGCTGTCCAAGAACTATCATCTGGAAAACGAGGTAGCAAGGCTGAAGAAGGGCAGCGGCTCCGGAGAGGAA…	ED 1c
construct encoding 5xALFA-tag (N-terminus) and mNeonGreen-Gb1 (socRNA)	C-to-N degradation	Addgene # 231602	cgggaccgatccagcctccg	ggactagtaacttgtttatt	The provided sequence covers the linear precursor RNA, from transcription start site to polyadenylation site.	cgggaccgatccagcctccggactctagcgtttaaacgtactcgccaccatgggggtatggcagagaggagccaccatgggaagtggttccggctccagacttgaagaggaactcaggcggcggctgacggagccgggcggaggaggttccagtcgcctcgaagaagaattgcgcaggaggctcactgaaccaggaggcggtggcagctctagattggaagaggaacttaggaggcgattgacggaacccgggggagggggtagcagcagattggaggaagagctgcgacggaggcttactgagcccggaggaggcggatcatccaggttggaggaggaacttcggcgccggctgaccgaacctggtggtagcggtggttctccacgcgtactgtcgac…	Fig. 1j, ED 1i
socRNA encoding 5xSunTag–1xALFA-tag–1xlet7a–1xunstruct.region	C-to-N degradation	Addgene # 231602	cgggaccgatccagcctccg	ggactagtaacttgtttatt	The provided sequence covers the linear precursor RNA, from transcription start site to polyadenylation site.	cgggaccgatccagcctccggACTCTAGCGTTTAAAGGTTCAGTCACAATTCACAGATAGccaccatggTCACGCGTACTGtcgacgggccgcactcgccggtcccaagcccggataaaatgggagggggcgggaaaccgcctaaccataccgagtgcggccgcgcACCATGgaCTGCTTCGCATCAGCAGAAATTGTGAAGCTGCTATCCTTCGGGCGTCCAGGACTCGCCTGAATACTATCCGTGCATACGGATCCACAGTCCCCCGCAGCCGATCTTTTGAACAGGACTCGCGACGCCGCACTCAATCGTGGACAGCACTCAGGGTCGGCGCTATCCTGGCAGCGACTTCTTCTGTCGCGTACCTCAACTGGCACAACGGGCAAATAGATAATGAG…	2b
socRNA encoding 5xSunTag–1xALFA-tag–1xlet7a–1xSNAP-tag	C-to-N degradation	Addgene # 231602	cgggaccgatccagcctccg	ggactagtaacttgtttatt	The provided sequence covers the linear precursor RNA, from transcription start site to polyadenylation site.	cgggaccgatccagcctccggACTCTAGCGTTTAAAGGTTCAGTCACAATTCACAGATAGccaccatggTCACGCGTACTGtcgacgggccgcactcgccggtcccaagcccggataaaatgggagggggcgggaaaccgcctaaccataccgagtgcggccgcgcACCATGgaGATAAGGATTGCGAGATGAAGCGGACCACTCTGGATAGCCCACTGGGCAAGCTGGAACTGTCCGGATGTGAGCAGGGCCTGCACAGAATCATTTTCCTGGGAAAGGGAACCTCCGCTGCTGACGCTGTTGAAGTACCTGCACCTGCTGCAGTACTGGGCGGACCTGAGCCTCTGATGCAGGCAACTGCATGGCTGAATGCATATTTTCATCAGCCAGAGGCTATC…	2b, 3g
socRNA encoding 5xSunTag–1xALFA-tag–1xlet7a–1xDHFR	C-to-N degradation	Addgene # 231602	cgggaccgatccagcctccg	ggactagtaacttgtttatt	The provided sequence covers the linear precursor RNA, from transcription start site to polyadenylation site.	cgggaccgatccagcctccggACTCTAGCGTTTAAAGGTTCAGTCACAATTCACAGATAGccaccatggTCACGCGTACTGtcgacgggccgcactcgccggtcccaagcccggataaaatgggagggggcgggaaaccgcctaaccataccgagtgcggccgcgcACCATGgaGTGAGACCTTTGAATTGTATTGTGGCGGTGTCTCAGAACATGGGGATAGGCAAGAACGGGGATTTGCCATGGCCGCCCTTGCGGAATGAATTCAAATATTTTCAGCGGATGACTACCACCAGCAGCGTGGAAGGAAAACAGAATTTGGTCATTATGGGGAGGAAGACCTGGTTCTCGATCCCTGAGAAGAACCGGCCGCTGAAGGACAGGATCAACATCGTACTC…	2c-g
socRNA encoding 5xSunTag–1xALFA-tag–1xlet7a–1x50xG/A	C-to-N degradation	Addgene # 231602	cgggaccgatccagcctccg	ggactagtaacttgtttatt	The provided sequence covers the linear precursor RNA, from transcription start site to polyadenylation site.	cgggaccgatccagcctccggACTCTAGCGTTTAAAGGTTCAGTCACAATTCACAGATAGccaccatggTCACGCGTACTGtcgacgggccgcactcgccggtcccaagcccggataaaatgggagggggcgggaaaccgcctaaccataccgagtgcggccgcAGGACCATGCTCCGGATCTGGCTCCAGACTGGAGGAGGAACTGAGACGGAGACTGACAGAACCTGGAGGCGGCGGCAGCACTGGCGAAGAGCTGCTGAGCAAGAACTACCATCTGGAAAATGAGGTAGCACGCCTGAAAAAGGGAAGCGGCTCCGGCGAGGAGCTGCTGTCCAAGAACTATCATCTGGAAAACGAGGTAGCAAGGCTGAAGAAGGGCAGCGGCTCCGGAGAGGAA…	2i-j
socRNA encoding 5xSunTag–1xALFA-tag–1xlet7a–1x90xQ	C-to-N degradation	Addgene # 231602	cgggaccgatccagcctccg	ggactagtaacttgtttatt	The provided sequence covers the linear precursor RNA, from transcription start site to polyadenylation site.	cgggaccgatccagcctccggACTCTAGCGTTTAAAGGTTCAGTCACAATTCACAGATAGccaccatggTCACGCGTACTGtcgacgggccgcactcgccggtcccaagcccggataaaatgggagggggcgggaaaccgcctaaccataccgagtgcggccgcAGGACCATGCTCCGGATCTGGCTCCAGACTGGAGGAGGAACTGAGACGGAGACTGACAGAACCTGGAGGCGGCGGCAGCACTGGCGAAGAGCTGCTGAGCAAGAACTACCATCTGGAAAATGAGGTAGCACGCCTGAAAAAGGGAAGCGGCTCCGGCGAGGAGCTGCTGTCCAAGAACTATCATCTGGAAAACGAGGTAGCAAGGCTGAAGAAGGGCAGCGGCTCCGGAGAGGAA…	2i-j, 3f, 3h, ED 2g
N-terminal poly-leucine degron + socRNA encoding 5xSunTag–1xALFA-tag	N-to-C degradation	Addgene # 231602	cgggaccgatccagcctccg	ggactagtaacttgtttatt	The provided sequence covers the linear precursor RNA, from transcription start site to polyadenylation site.	cgggaccgatccagcctccggACTCTAGCGTTTAAAcTGGAGACagtcacgccagacagtcGAATTCgccaccATGgagGTGgccaccATGgagaccATGgaaCCCCGCAGCCGATCTTTTGAACAGGACTCGCGACGCCGCACTCAATCGTGGACAGCACTCAGGGTCGGCGCTATCCTGGCAGCGACTTCTTCTGTCGCGTACCTCAACTGGCACAACGGGgaattcAAGCTGTCCGGCAAACTTCGGTACACAGGGCTTCTGCTCCTCTTACCTCGGCTTGATTTGCTATTGTTACTGATGAACCGGCAGCTTCTATTGTTATTGCGCATTTCCCCCTTACTGCTCCTTCTGAAACGATTATCAGGCCTTTTACTTTTATACTTGAACTGGCACAA…	3b-e, 3i, 4d-e, 4g-h, ED 2c-d, ED 2f-g, ED 3d-e, ED4a-c
N-terminal poly-leucine degron + socRNA encoding 5xSunTag–1xALFA-tag–1xSNAP-tag	N-to-C degradation	Addgene # 231602	cgggaccgatccagcctccg	ggactagtaacttgtttatt	The provided sequence covers the linear precursor RNA, from transcription start site to polyadenylation site.	cgggaccgatccagcctccggACTCTAGCGTTTAAAcTGGAGACagtcacgccagacagtcGAATTCgccaccATGgagGTGgccaccATGgagaccATGgaaCCCCGCAGCCGATCTTTTGAACAGGACTCGCGACGCCGCACTCAATCGTGGACAGCACTCAGGGTCGGCGCTATCCTGGCAGCGACTTCTTCTGTCGCGTACCTCAACTGGCACAACGGGgaattcAAGCTGTCCGGCAAATCCCCCTTACTGCTCCTTCTGAAACGATTATCAGGCCTTTTACTTTTATACTTGAACTGGCACAATGGGCAGATTGACAAAaaaCGCGTACTGtcgacgggccgcactcgccggtcccaagcccggataaaatgggagggggcgggaaaccgcct…	3g
N-terminal poly-leucine degron + socRNA encoding 5xSunTag–1xALFA-tag–60xQ	N-to-C degradation	Addgene # 231602	cgggaccgatccagcctccg	ggactagtaacttgtttatt	The provided sequence covers the linear precursor RNA, from transcription start site to polyadenylation site.	cgggaccgatccagcctccggACTCTAGCGTTTAAAcTGGAGACagtcacgccagacagtcGAATTCgccaccATGgagGTGgccaccATGgagaccATGgaaCCCCGCAGCCGATCTTTTGAACAGGACTCGCGACGCCGCACTCAATCGTGGACAGCACTCAGGGTCGGCGCTATCCTGGCAGCGACTTCTTCTGTCGCGTACCTCAACTGGCACAACGGGgaattcAAGCTGTCCGGCAAACTTCGGTACACAGGGCTTCTGCTCCTCTTACCTCGGCTTGATTTGCTATTGTTACTGATGAACCGGCAGCTTCTATTGTTATTGCGCATTTCCCCCTTACTGCTCCTTCTGAAACGATTATCAGGCCTTTTACTTTTATACTTGAACTGGCACAA…	3f, 3i
N-terminal poly-leucine degron + socRNA encoding 5xSunTag–1xALFA-tag–90xQ	N-to-C degradation	Addgene # 231602	cgggaccgatccagcctccg	ggactagtaacttgtttatt	The provided sequence covers the linear precursor RNA, from transcription start site to polyadenylation site.	cgggaccgatccagcctccggACTCTAGCGTTTAAAcTGGAGACagtcacgccagacagtcGAATTCgccaccATGgagGTGgccaccATGgagaccATGgaaCCCCGCAGCCGATCTTTTGAACAGGACTCGCGACGCCGCACTCAATCGTGGACAGCACTCAGGGTCGGCGCTATCCTGGCAGCGACTTCTTCTGTCGCGTACCTCAACTGGCACAACGGGgaattcAAGCTGTCCGGCAAACTTCGGTACACAGGGCTTCTGCTCCTCTTACCTCGGCTTGATTTGCTATTGTTACTGATGAACCGGCAGCTTCTATTGTTATTGCGCATTTCCCCCTTACTGCTCCTTCTGAAACGATTATCAGGCCTTTTACTTTTATACTTGAACTGGCACAA…	3f, 3i, ED 2g
N-terminal poly-leucine degron + socRNA encoding 5xSunTag–1xALFA-tag–unstruct.region(90aa)	N-to-C degradation	Addgene # 231602	cgggaccgatccagcctccg	ggactagtaacttgtttatt	The provided sequence covers the linear precursor RNA, from transcription start site to polyadenylation site.	cgggaccgatccagcctccggACTCTAGCGTTTAAAcTGGAGACagtcacgccagacagtcGAATTCgccaccATGgagGTGgccaccATGgagaccATGgaaCCCCGCAGCCGATCTTTTGAACAGGACTCGCGACGCCGCACTCAATCGTGGACAGCACTCAGGGTCGGCGCTATCCTGGCAGCGACTTCTTCTGTCGCGTACCTCAACTGGCACAACGGGgaattcAAGCTGTCCGGCAAACTTCGGTACACAGGGCTTCTGCTCCTCTTACCTCGGCTTGATTTGCTATTGTTACTGATGAACCGGCAGCTTCTATTGTTATTGCGCATTTCCCCCTTACTGCTCCTTCTGAAACGATTATCAGGCCTTTTACTTTTATACTTGAACTGGCACAA…	ED 2g
socRNA encoding 15xSunTag–2xALFA-tag–1xdTAG degron	substrate-internal degradation	Addgene # 231602	cgggaccgatccagcctccg	ggactagtaacttgtttatt	The provided sequence covers the linear precursor RNA, from transcription start site to polyadenylation site.	cgggaccgatccagcctccggACTCTAGCGTTTAAACGCGTACTGtcgacgggccgcactcgccggtcccaagcccggataaaatgggagggggcgggaaaccgcctaaccataccgagtgcggccgcAGGATCTGGATCTGGAAGCAGGCTGGAGGAAGAGCTGAGGAGACGCCTGACTGAGCCAGGTGGCGGAGGTTCTAGTagcagactggaggaggagctgagaagaagactgaccgagcccggtggtggaggcagcACCGGTGCGGaaGAAGAACTTTTGAGCAAGAATTATCATCTTGAGAACGAAGTGGCTCGTCTTAAGAAAGGTTCTGGCAGTGGAGAAGAACTGCTTTCAAAGAATTACCACCTGGAAAATGAGGTAGCTAGACTGAAA…	5i-j, 5m-n, ED 5b-c, ED 5e-g
socRNA encoding 15xSunTag–2xALFA-tag–1xdTAG degron+unstruct.region(60aa)	substrate-internal degradation	Addgene # 231602	cgggaccgatccagcctccg	ggactagtaacttgtttatt	The provided sequence covers the linear precursor RNA, from transcription start site to polyadenylation site.	cgggaccgatccagcctccggACTCTAGCGTTTAAACGCGTACTGtcgacgggccgcactcgccggtcccaagcccggataaaatgggagggggcgggaaaccgcctaaccataccgagtgcggccgcAGGATCTGGATCTGGAAGCAGGCTGGAGGAAGAGCTGAGGAGACGCCTGACTGAGCCAGGTGGCGGAGGTTCTAGTagcagactggaggaggagctgagaagaagactgaccgagcccggtggtggaggcagcACCGGTGCGGaaGAAGAACTTTTGAGCAAGAATTATCATCTTGAGAACGAAGTGGCTCGTCTTAAGAAAGGTTCTGGCAGTGGAGAAGAACTGCTTTCAAAGAATTACCACCTGGAAAATGAGGTAGCTAGACTGAAA…	ED 5c
socRNA encoding 15xSunTag–2xALFA-tag–1xdTAG degron+unstruct.region(120aa)	substrate-internal degradation	Addgene # 231602	cgggaccgatccagcctccg	ggactagtaacttgtttatt	The provided sequence covers the linear precursor RNA, from transcription start site to polyadenylation site.	cgggaccgatccagcctccggACTCTAGCGTTTAAACGCGTACTGtcgacgggccgcactcgccggtcccaagcccggataaaatgggagggggcgggaaaccgcctaaccataccgagtgcggccgcAGGATCTGGATCTGGAAGCAGGCTGGAGGAAGAGCTGAGGAGACGCCTGACTGAGCCAGGTGGCGGAGGTTCTAGTagcagactggaggaggagctgagaagaagactgaccgagcccggtggtggaggcagcACCGGTGCGGaaGAAGAACTTTTGAGCAAGAATTATCATCTTGAGAACGAAGTGGCTCGTCTTAAGAAAGGTTCTGGCAGTGGAGAAGAACTGCTTTCAAAGAATTACCACCTGGAAAATGAGGTAGCTAGACTGAAA…	ED 5c
socRNA encoding 15xSunTag–2xALFA-tag–1xdTAG degron+unstruct.region(180aa)	substrate-internal degradation	Addgene # 231602	cgggaccgatccagcctccg	ggactagtaacttgtttatt	The provided sequence covers the linear precursor RNA, from transcription start site to polyadenylation site.	cgggaccgatccagcctccggACTCTAGCGTTTAAACGCGTACTGtcgacgggccgcactcgccggtcccaagcccggataaaatgggagggggcgggaaaccgcctaaccataccgagtgcggccgcAGGATCTGGATCTGGAAGCAGGCTGGAGGAAGAGCTGAGGAGACGCCTGACTGAGCCAGGTGGCGGAGGTTCTAGTagcagactggaggaggagctgagaagaagactgaccgagcccggtggtggaggcagcACCGGTGCGGaaGAAGAACTTTTGAGCAAGAATTATCATCTTGAGAACGAAGTGGCTCGTCTTAAGAAAGGTTCTGGCAGTGGAGAAGAACTGCTTTCAAAGAATTACCACCTGGAAAATGAGGTAGCTAGACTGAAA…	ED 5c
socRNA encoding 5xSunTag–1xALFA-tag–2x(Leucine)5	substrate-internal degradation	Addgene # 231602	cgggaccgatccagcctccg	ggactagtaacttgtttatt	The provided sequence covers the linear precursor RNA, from transcription start site to polyadenylation site.	cgggaccgatccagcctccggACTCTAGCGTTTAAACGCGTACTGtcgacgggccgcactcgccggtcccaagcccggataaaatgggagggggcgggaaaccgcctaaccataccgagtgcggccgcACTGCTGCTGCTGCTGGGCTCCGGATCTGGCTCCAGACTGGAGGAGGAACTGAGACGGAGACTGACAGAACCTGGAGGCGGCGGCAGCACTGGCGAAGAGCTGCTGAGCAAGAACTACCATCTGGAAAATGAGGTAGCACGCCTGAAAAAGGGAAGCGGCTCCGGCGAGGAGCTGCTGTCCAAGAACTATCATCTGGAAAACGAGGTAGCAAGGCTGAAGAAGGGCAGCGGCTCCGGAGAGGAACTGCTGTCTAAGAACTATCATCTGGAA…	5l
socRNA encoding 5xSunTag–1xALFA-tag with moderate ribosome load (Addgene # 231602)	No decay	_	_	_	_	_	ED 3b
linear mRNA reporter encoding 24xSunTAG-CAAX	No decay	_	_	_	The provided sequence covers the entire plasmid map (pHR-hEmi1_long-24xGCN4-IFP2-CAAX-24xPP7)	cgataccgtcgacctcgagggaattaattcgagctcggtacctttaagaccaatgacttacaaggcagctgtagatcttagccactttttaaaagaaaaggggggactggaagggctaattcactcccaacgaagacaagatctgctttttgcttgtactgggtctctctggttagaccagatctgagcctgggagctctctggctaactagggaacccactgcttaagcctcaataaagcttgccttgagtgcttcaagtagtgtgtgcccgtctgttgtgtgactctggtaactagagatccctcagacccttttagtcagtgtggaaaatctctagcagcatctagaattaattccgtgtattctatagtgtcacctaaatcgtatgtgtatgata…	For fluorescence calibration (see Methods)
STAb-mSTayGold (Addgene #231598)	No decay	_	_	_	_	_	_
ALFANb-HaloTAG-GB1-CAAX (Addgene #231600)	No decay	_	_	_	_	_	_
